# Global Metabolomic Analysis of Lytic KSHV Infection: Induced Host Nucleotide Metabolism is Required for Infectious Virus Production

**DOI:** 10.64898/2026.02.02.703314

**Authors:** Fatima Hisam, Emma Winn, Spandan Mukherjee, Savannah Price, Yennifer A. Gaspar, Claire Wang, Hamid R Baniasadi, Tracie Delgado, Erica L. Sanchez

## Abstract

Kaposi’s Sarcoma Herpes Virus (KSHV) is the etiological agent of Kaposi’s Sarcoma (KS) which is known to cause metabolic stress in infected host cells. KSHV reprograms host metabolic pathways for efficient viral replication and infectious virion production. Here, we report a time-course global metabolomics study conducted in the doxycycline-inducible iSLK.BAC16 cells to compare latent and lytic KSHV infection. Our data show that amino acid, central carbon, and nucleotide metabolic pathways are highly dysregulated upon reactivation to lytic replication. During lytic KSHV infection, pathway enrichment analysis shows that the top two most significantly impacted and dysregulated pathways are purine and pyrimidine metabolism. Further experiments have shown that nucleotide metabolism is required during lytic KSHV infection to produce maximal infectious virus. Treatment with the FDA-approved drug, methotrexate (MTX), a folate antagonist that inhibits cellular DHFR and decreases nucleotide metabolism by reducing tetrahydrofolate cofactors, significantly reduced KSHV late lytic viral gene expression upon reactivation compared to control. Additionally, titering cell-free supernatants from MTX-treated lytic KSHV-infected cells showed a significant reduction in infectious virion production. Furthermore, by adding folinic acid (FA), a downstream metabolite of the MTX-DHFR inhibition step, in the presence of MTX, late lytic gene expression and infectious virion production were significantly rescued. Furthermore, we observed a significant decrease in viral titer of murine herpesvirus 68 (MHV-68), a model virus to study gammaherpesvirus, after MTX treatment. Overall, our study demonstrates that metabolic inhibition during lytic gammaherpesvirus infection decreases productive infection and hence, serves as a potential therapeutic antiviral target.
