## Supplemental Table 2 for "Global Metabolomic Analysis of Lytic KSHV Infection: Induced Host Nucleotide Metabolism is Required for Infectious Virus Production"

	f.value	p.value	#NAME?	FDR	Tukey's HSD
N-Acetylputrescine	844.51	3.8213e-26	25.418	6.1141e-24	Latent 48 hpi-Latent 24 hpi; Lytic 24 hpi-Latent 24 hpi; Lytic 36 hpi-Latent 24 hpi; Lytic 48 hpi-Latent 24 hpi; Latent 48 hpi-Latent 36 hpi; Lytic 24 hpi-Latent 36 hpi; Lytic 36 hpi-Latent 36 hpi; Lytic 48 hpi-Latent 36 hpi; Lytic 24 hpi-Latent 48 hpi; Lytic 36 hpi-Latent 48 hpi; Lytic 48 hpi-Latent 48 hpi
Carnitine	516.04	1.3438e-23	22.872	1.075e-21	Latent 48 hpi-Latent 24 hpi; Lytic 24 hpi-Latent 24 hpi; Lytic 36 hpi-Latent 24 hpi; Lytic 48 hpi-Latent 24 hpi; Latent 48 hpi-Latent 36 hpi; Lytic 24 hpi-Latent 36 hpi; Lytic 36 hpi-Latent 36 hpi; Lytic 48 hpi-Latent 36 hpi; Lytic 24 hpi-Latent 48 hpi; Lytic 36 hpi-Latent 48 hpi; Lytic 48 hpi-Latent 48 hpi; Lytic 48 hpi-Lytic 24 hpi
N-acetyl-glutamine	380.84	4.9274e-22	21.307	2.6279e-20	Latent 36 hpi-Latent 24 hpi; Latent 48 hpi-Latent 24 hpi; Lytic 24 hpi-Latent 24 hpi; Lytic 36 hpi-Latent 24 hpi; Lytic 48 hpi-Latent 24 hpi; Latent 48 hpi-Latent 36 hpi; Lytic 24 hpi-Latent 36 hpi; Lytic 36 hpi-Latent 36 hpi; Lytic 48 hpi-Latent 36 hpi; Lytic 24 hpi-Latent 48 hpi; Lytic 36 hpi-Latent 48 hpi; Lytic 48 hpi-Latent 48 hpi; Lytic 36 hpi-Lytic 24 hpi; Lytic 48 hpi-Lytic 24 hpi; Lytic …
Cytidine	260.05	4.4395e-20	19.353	1.7758e-18	Latent 36 hpi-Latent 24 hpi; Latent 48 hpi-Latent 24 hpi; Lytic 24 hpi-Latent 24 hpi; Lytic 36 hpi-Latent 24 hpi; Lytic 48 hpi-Latent 24 hpi; Latent 48 hpi-Latent 36 hpi; Lytic 24 hpi-Latent 36 hpi; Lytic 36 hpi-Latent 36 hpi; Lytic 48 hpi-Latent 36 hpi; Lytic 24 hpi-Latent 48 hpi; Lytic 36 hpi-Latent 48 hpi; Lytic 48 hpi-Latent 48 hpi; Lytic 36 hpi-Lytic 24 hpi
Threonine	233.64	1.5614e-19	18.806	4.9966e-18	Latent 36 hpi-Latent 24 hpi; Latent 48 hpi-Latent 24 hpi; Lytic 24 hpi-Latent 24 hpi; Lytic 36 hpi-Latent 24 hpi; Lytic 48 hpi-Latent 24 hpi; Latent 48 hpi-Latent 36 hpi; Lytic 24 hpi-Latent 36 hpi; Lytic 36 hpi-Latent 36 hpi; Lytic 48 hpi-Latent 36 hpi; Lytic 36 hpi-Latent 48 hpi; Lytic 48 hpi-Latent 48 hpi; Lytic 36 hpi-Lytic 24 hpi; Lytic 48 hpi-Lytic 24 hpi; Lytic 48 hpi-Lytic 36 hpi
Betaine	229.08	1.9683e-19	18.706	5.2488e-18	Lytic 24 hpi-Latent 24 hpi; Lytic 36 hpi-Latent 24 hpi; Lytic 48 hpi-Latent 24 hpi; Lytic 24 hpi-Latent 36 hpi; Lytic 36 hpi-Latent 36 hpi; Lytic 48 hpi-Latent 36 hpi; Lytic 24 hpi-Latent 48 hpi; Lytic 36 hpi-Latent 48 hpi; Lytic 48 hpi-Latent 48 hpi; Lytic 36 hpi-Lytic 24 hpi; Lytic 48 hpi-Lytic 24 hpi; Lytic 48 hpi-Lytic 36 hpi
N-carbamoyl-L-aspartate	215.38	4.0535e-19	18.392	9.2651e-18	Lytic 36 hpi-Latent 24 hpi; Lytic 48 hpi-Latent 24 hpi; Lytic 36 hpi-Latent 36 hpi; Lytic 48 hpi-Latent 36 hpi; Lytic 36 hpi-Latent 48 hpi; Lytic 48 hpi-Latent 48 hpi; Lytic 36 hpi-Lytic 24 hpi; Lytic 48 hpi-Lytic 24 hpi; Lytic 48 hpi-Lytic 36 hpi
N-carbamoyl-L-aspartate_neg	212.04	4.8675e-19	18.313	9.7349e-18	Lytic 36 hpi-Latent 24 hpi; Lytic 48 hpi-Latent 24 hpi; Lytic 36 hpi-Latent 36 hpi; Lytic 48 hpi-Latent 36 hpi; Lytic 36 hpi-Latent 48 hpi; Lytic 48 hpi-Latent 48 hpi; Lytic 36 hpi-Lytic 24 hpi; Lytic 48 hpi-Lytic 24 hpi; Lytic 48 hpi-Lytic 36 hpi
Serine	148.71	3.0319e-17	16.518	5.3901e-16	Lytic 24 hpi-Latent 24 hpi; Lytic 36 hpi-Latent 24 hpi; Lytic 48 hpi-Latent 24 hpi; Latent 48 hpi-Latent 36 hpi; Lytic 24 hpi-Latent 36 hpi; Lytic 36 hpi-Latent 36 hpi; Lytic 48 hpi-Latent 36 hpi; Lytic 24 hpi-Latent 48 hpi; Lytic 36 hpi-Latent 48 hpi; Lytic 48 hpi-Latent 48 hpi; Lytic 36 hpi-Lytic 24 hpi; Lytic 48 hpi-Lytic 24 hpi; Lytic 48 hpi-Lytic 36 hpi
Glutathione disulfide	135.44	8.9313e-17	16.049	1.429e-15	Latent 36 hpi-Latent 24 hpi; Latent 48 hpi-Latent 24 hpi; Lytic 24 hpi-Latent 24 hpi; Lytic 36 hpi-Latent 24 hpi; Lytic 48 hpi-Latent 24 hpi; Lytic 24 hpi-Latent 36 hpi; Lytic 36 hpi-Latent 36 hpi; Lytic 48 hpi-Latent 36 hpi; Lytic 24 hpi-Latent 48 hpi; Lytic 36 hpi-Lytic 24 hpi; Lytic 48 hpi-Lytic 24 hpi
Hydroxyproline	128.07	1.7024e-16	15.769	2.4763e-15	Latent 36 hpi-Latent 24 hpi; Latent 48 hpi-Latent 24 hpi; Lytic 36 hpi-Latent 24 hpi; Lytic 48 hpi-Latent 24 hpi; Lytic 36 hpi-Latent 36 hpi; Lytic 48 hpi-Latent 36 hpi; Lytic 36 hpi-Latent 48 hpi; Lytic 48 hpi-Latent 48 hpi; Lytic 36 hpi-Lytic 24 hpi; Lytic 48 hpi-Lytic 24 hpi; Lytic 48 hpi-Lytic 36 hpi
Acetylcarnitine DL	124.04	2.4604e-16	15.609	3.2805e-15	Latent 36 hpi-Latent 24 hpi; Latent 48 hpi-Latent 24 hpi; Lytic 24 hpi-Latent 24 hpi; Lytic 36 hpi-Latent 24 hpi; Lytic 48 hpi-Latent 24 hpi; Latent 48 hpi-Latent 36 hpi; Lytic 24 hpi-Latent 36 hpi; Lytic 36 hpi-Latent 36 hpi; Lytic 48 hpi-Latent 36 hpi; Lytic 24 hpi-Latent 48 hpi; Lytic 36 hpi-Latent 48 hpi; Lytic 48 hpi-Latent 48 hpi; Lytic 48 hpi-Lytic 24 hpi; Lytic 48 hpi-Lytic 36 hpi
Fumarate	94.955	5.2191e-15	14.282	6.4236e-14	Latent 36 hpi-Latent 24 hpi; Latent 48 hpi-Latent 24 hpi; Lytic 24 hpi-Latent 24 hpi; Lytic 36 hpi-Latent 24 hpi; Lytic 48 hpi-Latent 24 hpi; Lytic 24 hpi-Latent 36 hpi; Lytic 48 hpi-Latent 36 hpi; Lytic 24 hpi-Latent 48 hpi; Lytic 48 hpi-Latent 48 hpi; Lytic 36 hpi-Lytic 24 hpi; Lytic 48 hpi-Lytic 24 hpi; Lytic 48 hpi-Lytic 36 hpi
Alanine	88.872	1.1054e-14	13.956	1.2633e-13	Latent 48 hpi-Latent 24 hpi; Lytic 24 hpi-Latent 24 hpi; Lytic 36 hpi-Latent 24 hpi; Lytic 48 hpi-Latent 24 hpi; Latent 48 hpi-Latent 36 hpi; Lytic 24 hpi-Latent 36 hpi; Lytic 36 hpi-Latent 36 hpi; Lytic 48 hpi-Latent 36 hpi; Lytic 36 hpi-Latent 48 hpi; Lytic 48 hpi-Latent 48 hpi; Lytic 36 hpi-Lytic 24 hpi; Lytic 48 hpi-Lytic 24 hpi; Lytic 48 hpi-Lytic 36 hpi
4-aminobutyrate	86.993	1.4075e-14	13.852	1.4677e-13	Latent 36 hpi-Latent 24 hpi; Latent 48 hpi-Latent 24 hpi; Lytic 24 hpi-Latent 24 hpi; Lytic 36 hpi-Latent 24 hpi; Lytic 48 hpi-Latent 24 hpi; Latent 48 hpi-Latent 36 hpi; Lytic 24 hpi-Latent 36 hpi; Lytic 36 hpi-Latent 36 hpi; Lytic 48 hpi-Latent 36 hpi; Lytic 36 hpi-Latent 48 hpi; Lytic 48 hpi-Latent 48 hpi; Lytic 36 hpi-Lytic 24 hpi; Lytic 48 hpi-Lytic 24 hpi
Coenzyme A	86.671	1.4677e-14	13.833	1.4677e-13	Latent 36 hpi-Latent 24 hpi; Latent 48 hpi-Latent 24 hpi; Lytic 24 hpi-Latent 24 hpi; Lytic 36 hpi-Latent 24 hpi; Lytic 48 hpi-Latent 24 hpi; Lytic 24 hpi-Latent 36 hpi; Lytic 36 hpi-Latent 36 hpi; Lytic 48 hpi-Latent 36 hpi; Lytic 24 hpi-Latent 48 hpi; Lytic 36 hpi-Latent 48 hpi; Lytic 48 hpi-Latent 48 hpi; Lytic 36 hpi-Lytic 24 hpi; Lytic 48 hpi-Lytic 24 hpi; Lytic 48 hpi-Lytic 36 hpi
Malate	83.877	2.1246e-14	13.673	1.9996e-13	Latent 36 hpi-Latent 24 hpi; Latent 48 hpi-Latent 24 hpi; Lytic 24 hpi-Latent 24 hpi; Lytic 36 hpi-Latent 24 hpi; Lytic 48 hpi-Latent 24 hpi; Lytic 24 hpi-Latent 36 hpi; Lytic 48 hpi-Latent 36 hpi; Lytic 24 hpi-Latent 48 hpi; Lytic 48 hpi-Latent 48 hpi; Lytic 36 hpi-Lytic 24 hpi; Lytic 48 hpi-Lytic 24 hpi; Lytic 48 hpi-Lytic 36 hpi
Citrate	79.857	3.6933e-14	13.433	3.283e-13	Latent 48 hpi-Latent 24 hpi; Lytic 24 hpi-Latent 24 hpi; Lytic 36 hpi-Latent 24 hpi; Latent 48 hpi-Latent 36 hpi; Lytic 24 hpi-Latent 36 hpi; Lytic 36 hpi-Latent 36 hpi; Lytic 24 hpi-Latent 48 hpi; Lytic 36 hpi-Latent 48 hpi; Lytic 48 hpi-Latent 48 hpi; Lytic 36 hpi-Lytic 24 hpi; Lytic 48 hpi-Lytic 24 hpi; Lytic 48 hpi-Lytic 36 hpi
Glutathione	73.132	9.9014e-14	13.004	8.338e-13	Latent 36 hpi-Latent 24 hpi; Latent 48 hpi-Latent 24 hpi; Lytic 36 hpi-Latent 24 hpi; Lytic 48 hpi-Latent 24 hpi; Latent 48 hpi-Latent 36 hpi; Lytic 24 hpi-Latent 36 hpi; Lytic 36 hpi-Latent 36 hpi; Lytic 48 hpi-Latent 36 hpi; Lytic 24 hpi-Latent 48 hpi; Lytic 48 hpi-Latent 48 hpi; Lytic 36 hpi-Lytic 24 hpi; Lytic 48 hpi-Lytic 24 hpi; Lytic 48 hpi-Lytic 36 hpi
O-acetyl-L-serine	70.74	1.4351e-13	12.843	1.1455e-12	Latent 48 hpi-Latent 24 hpi; Lytic 24 hpi-Latent 24 hpi; Lytic 36 hpi-Latent 24 hpi; Lytic 48 hpi-Latent 24 hpi; Latent 48 hpi-Latent 36 hpi; Lytic 24 hpi-Latent 36 hpi; Lytic 36 hpi-Latent 36 hpi; Lytic 48 hpi-Latent 36 hpi; Lytic 24 hpi-Latent 48 hpi; Lytic 36 hpi-Latent 48 hpi; Lytic 48 hpi-Latent 48 hpi; Lytic 36 hpi-Lytic 24 hpi; Lytic 48 hpi-Lytic 24 hpi
Pantothenate	70.445	1.5035e-13	12.823	1.1455e-12	Latent 36 hpi-Latent 24 hpi; Latent 48 hpi-Latent 24 hpi; Lytic 24 hpi-Latent 24 hpi; Lytic 36 hpi-Latent 24 hpi; Lytic 48 hpi-Latent 24 hpi; Latent 48 hpi-Latent 36 hpi; Lytic 24 hpi-Latent 36 hpi; Lytic 36 hpi-Latent 36 hpi; Lytic 48 hpi-Latent 36 hpi; Lytic 48 hpi-Latent 48 hpi; Lytic 48 hpi-Lytic 24 hpi; Lytic 48 hpi-Lytic 36 hpi
Glutamine	68.519	2.0474e-13	12.689	1.489e-12	Latent 36 hpi-Latent 24 hpi; Latent 48 hpi-Latent 24 hpi; Lytic 24 hpi-Latent 24 hpi; Lytic 36 hpi-Latent 24 hpi; Lytic 48 hpi-Latent 24 hpi; Latent 48 hpi-Latent 36 hpi; Lytic 24 hpi-Latent 36 hpi; Lytic 36 hpi-Latent 36 hpi; Lytic 48 hpi-Latent 36 hpi; Lytic 48 hpi-Latent 48 hpi; Lytic 48 hpi-Lytic 24 hpi; Lytic 48 hpi-Lytic 36 hpi
Aspartate	66.898	2.6716e-13	12.573	1.8585e-12	Latent 48 hpi-Latent 24 hpi; Lytic 24 hpi-Latent 24 hpi; Lytic 36 hpi-Latent 24 hpi; Latent 48 hpi-Latent 36 hpi; Lytic 24 hpi-Latent 36 hpi; Lytic 36 hpi-Latent 36 hpi; Lytic 24 hpi-Latent 48 hpi; Lytic 36 hpi-Latent 48 hpi; Lytic 48 hpi-Latent 48 hpi; Lytic 48 hpi-Lytic 24 hpi; Lytic 48 hpi-Lytic 36 hpi
Aconitate	63.25	4.9732e-13	12.303	3.3003e-12	Lytic 24 hpi-Latent 24 hpi; Lytic 36 hpi-Latent 24 hpi; Lytic 24 hpi-Latent 36 hpi; Lytic 36 hpi-Latent 36 hpi; Lytic 24 hpi-Latent 48 hpi; Lytic 36 hpi-Latent 48 hpi; Lytic 36 hpi-Lytic 24 hpi; Lytic 48 hpi-Lytic 24 hpi; Lytic 48 hpi-Lytic 36 hpi
S-methyl-5-thioadenosine	62.977	5.216e-13	12.283	3.3003e-12	Latent 36 hpi-Latent 24 hpi; Latent 48 hpi-Latent 24 hpi; Lytic 24 hpi-Latent 24 hpi; Lytic 36 hpi-Latent 24 hpi; Lytic 48 hpi-Latent 24 hpi; Lytic 24 hpi-Latent 36 hpi; Lytic 24 hpi-Latent 48 hpi; Lytic 36 hpi-Lytic 24 hpi; Lytic 48 hpi-Lytic 24 hpi
Creatine	62.819	5.3629e-13	12.271	3.3003e-12	Latent 36 hpi-Latent 24 hpi; Lytic 36 hpi-Latent 24 hpi; Lytic 48 hpi-Latent 24 hpi; Latent 48 hpi-Latent 36 hpi; Lytic 24 hpi-Latent 36 hpi; Lytic 48 hpi-Latent 36 hpi; Lytic 36 hpi-Latent 48 hpi; Lytic 48 hpi-Latent 48 hpi; Lytic 36 hpi-Lytic 24 hpi; Lytic 48 hpi-Lytic 24 hpi; Lytic 48 hpi-Lytic 36 hpi
UDP	61.734	6.5009e-13	12.187	3.7727e-12	Latent 36 hpi-Latent 24 hpi; Lytic 36 hpi-Latent 24 hpi; Lytic 48 hpi-Latent 24 hpi; Latent 48 hpi-Latent 36 hpi; Lytic 24 hpi-Latent 36 hpi; Lytic 48 hpi-Latent 36 hpi; Lytic 24 hpi-Latent 48 hpi; Lytic 36 hpi-Latent 48 hpi; Lytic 48 hpi-Latent 48 hpi; Lytic 36 hpi-Lytic 24 hpi; Lytic 48 hpi-Lytic 24 hpi; Lytic 48 hpi-Lytic 36 hpi
Deoxyguanosine	61.648	6.6022e-13	12.18	3.7727e-12	Latent 36 hpi-Latent 24 hpi; Latent 48 hpi-Latent 24 hpi; Lytic 24 hpi-Latent 24 hpi; Lytic 36 hpi-Latent 24 hpi; Lytic 48 hpi-Latent 24 hpi; Lytic 24 hpi-Latent 36 hpi; Lytic 36 hpi-Latent 36 hpi; Lytic 48 hpi-Latent 36 hpi; Lytic 24 hpi-Latent 48 hpi; Lytic 36 hpi-Latent 48 hpi; Lytic 36 hpi-Lytic 24 hpi; Lytic 48 hpi-Lytic 24 hpi; Lytic 48 hpi-Lytic 36 hpi
Dihydroorotate	61.216	7.1336e-13	12.147	3.9358e-12	Lytic 36 hpi-Latent 24 hpi; Lytic 48 hpi-Latent 24 hpi; Lytic 36 hpi-Latent 36 hpi; Lytic 48 hpi-Latent 36 hpi; Lytic 36 hpi-Latent 48 hpi; Lytic 48 hpi-Latent 48 hpi; Lytic 48 hpi-Lytic 24 hpi; Lytic 48 hpi-Lytic 36 hpi
Isocitrate	49.01	8.0928e-12	11.092	4.3161e-11	Lytic 24 hpi-Latent 24 hpi; Lytic 36 hpi-Latent 24 hpi; Lytic 48 hpi-Latent 24 hpi; Latent 48 hpi-Latent 36 hpi; Lytic 24 hpi-Latent 36 hpi; Lytic 48 hpi-Latent 36 hpi; Lytic 24 hpi-Latent 48 hpi; Lytic 36 hpi-Latent 48 hpi; Lytic 36 hpi-Lytic 24 hpi; Lytic 48 hpi-Lytic 24 hpi; Lytic 48 hpi-Lytic 36 hpi
CDP	47.828	1.0531e-11	10.978	5.4355e-11	Latent 36 hpi-Latent 24 hpi; Lytic 24 hpi-Latent 24 hpi; Lytic 36 hpi-Latent 24 hpi; Lytic 48 hpi-Latent 24 hpi; Latent 48 hpi-Latent 36 hpi; Lytic 24 hpi-Latent 36 hpi; Lytic 48 hpi-Latent 36 hpi; Lytic 24 hpi-Latent 48 hpi; Lytic 36 hpi-Latent 48 hpi; Lytic 48 hpi-Latent 48 hpi; Lytic 36 hpi-Lytic 24 hpi; Lytic 48 hpi-Lytic 24 hpi; Lytic 48 hpi-Lytic 36 hpi
Glutathione disulfide_neg	47.285	1.191e-11	10.924	5.8094e-11	Latent 36 hpi-Latent 24 hpi; Latent 48 hpi-Latent 24 hpi; Lytic 24 hpi-Latent 24 hpi; Lytic 36 hpi-Latent 24 hpi; Lytic 48 hpi-Latent 24 hpi; Lytic 24 hpi-Latent 36 hpi; Lytic 24 hpi-Latent 48 hpi; Lytic 36 hpi-Lytic 24 hpi; Lytic 48 hpi-Lytic 24 hpi
Histidine	47.259	1.1982e-11	10.921	5.8094e-11	Latent 48 hpi-Latent 24 hpi; Lytic 36 hpi-Latent 24 hpi; Lytic 48 hpi-Latent 24 hpi; Lytic 36 hpi-Latent 36 hpi; Lytic 48 hpi-Latent 36 hpi; Lytic 36 hpi-Latent 48 hpi; Lytic 48 hpi-Latent 48 hpi; Lytic 36 hpi-Lytic 24 hpi; Lytic 48 hpi-Lytic 24 hpi; Lytic 48 hpi-Lytic 36 hpi
ADP	44.398	2.3419e-11	10.63	1.1021e-10	Latent 36 hpi-Latent 24 hpi; Latent 48 hpi-Latent 24 hpi; Lytic 24 hpi-Latent 24 hpi; Lytic 36 hpi-Latent 24 hpi; Lytic 48 hpi-Latent 24 hpi; Latent 48 hpi-Latent 36 hpi; Lytic 24 hpi-Latent 36 hpi; Lytic 48 hpi-Latent 36 hpi; Lytic 36 hpi-Latent 48 hpi; Lytic 48 hpi-Latent 48 hpi; Lytic 36 hpi-Lytic 24 hpi; Lytic 48 hpi-Lytic 24 hpi; Lytic 48 hpi-Lytic 36 hpi
Fructose-1_6-bisphosphate	43.081	3.2296e-11	10.491	1.4764e-10	Latent 36 hpi-Latent 24 hpi; Lytic 24 hpi-Latent 24 hpi; Lytic 36 hpi-Latent 24 hpi; Lytic 48 hpi-Latent 24 hpi; Latent 48 hpi-Latent 36 hpi; Lytic 36 hpi-Latent 36 hpi; Lytic 48 hpi-Latent 36 hpi; Lytic 36 hpi-Latent 48 hpi; Lytic 48 hpi-Latent 48 hpi; Lytic 36 hpi-Lytic 24 hpi; Lytic 48 hpi-Lytic 24 hpi
Guanosine	40.463	6.2867e-11	10.202	2.7941e-10	Latent 36 hpi-Latent 24 hpi; Lytic 24 hpi-Latent 24 hpi; Lytic 36 hpi-Latent 24 hpi; Lytic 48 hpi-Latent 24 hpi; Latent 48 hpi-Latent 36 hpi; Lytic 24 hpi-Latent 48 hpi; Lytic 36 hpi-Latent 48 hpi; Lytic 48 hpi-Latent 48 hpi; Lytic 36 hpi-Lytic 24 hpi; Lytic 48 hpi-Lytic 24 hpi
Taurine	37.517	1.3937e-10	9.8558	6.0268e-10	Lytic 24 hpi-Latent 24 hpi; Lytic 36 hpi-Latent 24 hpi; Lytic 48 hpi-Latent 24 hpi; Lytic 24 hpi-Latent 36 hpi; Lytic 36 hpi-Latent 36 hpi; Lytic 48 hpi-Latent 36 hpi; Lytic 24 hpi-Latent 48 hpi; Lytic 36 hpi-Latent 48 hpi; Lytic 48 hpi-Latent 48 hpi; Lytic 36 hpi-Lytic 24 hpi
N-Acetyl-L-alanine	36.831	1.6909e-10	9.7719	7.1195e-10	Latent 36 hpi-Latent 24 hpi; Latent 48 hpi-Latent 24 hpi; Lytic 24 hpi-Latent 24 hpi; Lytic 36 hpi-Latent 24 hpi; Lytic 48 hpi-Latent 24 hpi; Lytic 36 hpi-Latent 36 hpi; Lytic 48 hpi-Latent 36 hpi; Lytic 36 hpi-Latent 48 hpi; Lytic 48 hpi-Latent 48 hpi; Lytic 36 hpi-Lytic 24 hpi; Lytic 48 hpi-Lytic 24 hpi
dCTP	34.9	2.9636e-10	9.5282	1.2158e-09	Latent 36 hpi-Latent 24 hpi; Lytic 24 hpi-Latent 24 hpi; Lytic 36 hpi-Latent 24 hpi; Lytic 48 hpi-Latent 24 hpi; Latent 48 hpi-Latent 36 hpi; Lytic 36 hpi-Latent 36 hpi; Lytic 24 hpi-Latent 48 hpi; Lytic 36 hpi-Latent 48 hpi; Lytic 48 hpi-Latent 48 hpi; Lytic 36 hpi-Lytic 24 hpi; Lytic 48 hpi-Lytic 36 hpi
D-sedoheptulose-1-7-phosphate	34.592	3.2496e-10	9.4882	1.2998e-09	Latent 48 hpi-Latent 24 hpi; Lytic 36 hpi-Latent 24 hpi; Lytic 48 hpi-Latent 24 hpi; Latent 48 hpi-Latent 36 hpi; Lytic 36 hpi-Latent 36 hpi; Lytic 48 hpi-Latent 36 hpi; Lytic 24 hpi-Latent 48 hpi; Lytic 36 hpi-Latent 48 hpi; Lytic 48 hpi-Latent 48 hpi; Lytic 36 hpi-Lytic 24 hpi; Lytic 48 hpi-Lytic 24 hpi
Adenylosuccinate-1	33.965	3.9276e-10	9.4059	1.5327e-09	Latent 36 hpi-Latent 24 hpi; Latent 48 hpi-Latent 24 hpi; Lytic 24 hpi-Latent 24 hpi; Lytic 36 hpi-Latent 24 hpi; Lytic 48 hpi-Latent 24 hpi; Lytic 48 hpi-Latent 36 hpi; Lytic 36 hpi-Latent 48 hpi; Lytic 48 hpi-Latent 48 hpi; Lytic 36 hpi-Lytic 24 hpi; Lytic 48 hpi-Lytic 24 hpi
Pyridoxine	33.865	4.0481e-10	9.3927	1.5421e-09	Latent 36 hpi-Latent 24 hpi; Latent 48 hpi-Latent 24 hpi; Lytic 36 hpi-Latent 24 hpi; Lytic 48 hpi-Latent 24 hpi; Lytic 48 hpi-Latent 36 hpi; Lytic 24 hpi-Latent 48 hpi; Lytic 48 hpi-Latent 48 hpi; Lytic 36 hpi-Lytic 24 hpi; Lytic 48 hpi-Lytic 24 hpi; Lytic 48 hpi-Lytic 36 hpi
Methionine	32.782	5.6613e-10	9.2471	2.0736e-09	Latent 36 hpi-Latent 24 hpi; Latent 48 hpi-Latent 24 hpi; Lytic 36 hpi-Latent 24 hpi; Lytic 48 hpi-Latent 24 hpi; Latent 48 hpi-Latent 36 hpi; Lytic 36 hpi-Latent 36 hpi; Lytic 48 hpi-Latent 36 hpi; Lytic 24 hpi-Latent 48 hpi; Lytic 36 hpi-Lytic 24 hpi; Lytic 48 hpi-Lytic 24 hpi
Acetyl-CoA	32.759	5.7025e-10	9.2439	2.0736e-09	Latent 48 hpi-Latent 24 hpi; Lytic 36 hpi-Latent 24 hpi; Lytic 48 hpi-Latent 24 hpi; Lytic 36 hpi-Latent 36 hpi; Lytic 48 hpi-Latent 36 hpi; Lytic 36 hpi-Latent 48 hpi; Lytic 48 hpi-Latent 48 hpi; Lytic 36 hpi-Lytic 24 hpi; Lytic 48 hpi-Lytic 24 hpi; Lytic 48 hpi-Lytic 36 hpi
D-glucarate	31.157	9.5347e-10	9.0207	3.3901e-09	Latent 48 hpi-Latent 24 hpi; Lytic 36 hpi-Latent 24 hpi; Lytic 48 hpi-Latent 24 hpi; Lytic 24 hpi-Latent 36 hpi; Lytic 36 hpi-Latent 36 hpi; Lytic 48 hpi-Latent 36 hpi; Lytic 24 hpi-Latent 48 hpi; Lytic 36 hpi-Latent 48 hpi; Lytic 48 hpi-Latent 48 hpi; Lytic 48 hpi-Lytic 24 hpi
Cystine	28.773	2.1396e-09	8.6697	7.4421e-09	Latent 36 hpi-Latent 24 hpi; Latent 48 hpi-Latent 24 hpi; Lytic 36 hpi-Latent 24 hpi; Lytic 48 hpi-Latent 24 hpi; Lytic 24 hpi-Latent 36 hpi; Lytic 48 hpi-Latent 36 hpi; Lytic 48 hpi-Latent 48 hpi; Lytic 36 hpi-Lytic 24 hpi; Lytic 48 hpi-Lytic 24 hpi; Lytic 48 hpi-Lytic 36 hpi
Valine	28.228	2.5939e-09	8.586	8.8304e-09	Latent 48 hpi-Latent 24 hpi; Lytic 36 hpi-Latent 24 hpi; Lytic 48 hpi-Latent 24 hpi; Latent 48 hpi-Latent 36 hpi; Lytic 36 hpi-Latent 36 hpi; Lytic 48 hpi-Latent 36 hpi; Lytic 24 hpi-Latent 48 hpi; Lytic 48 hpi-Latent 48 hpi; Lytic 36 hpi-Lytic 24 hpi; Lytic 48 hpi-Lytic 24 hpi; Lytic 48 hpi-Lytic 36 hpi
Dihydroxy-acetone-phosphate	26.998	4.0537e-09	8.3922	1.3394e-08	Latent 36 hpi-Latent 24 hpi; Lytic 36 hpi-Latent 24 hpi; Lytic 48 hpi-Latent 24 hpi; Latent 48 hpi-Latent 36 hpi; Lytic 48 hpi-Latent 36 hpi; Lytic 36 hpi-Latent 48 hpi; Lytic 48 hpi-Latent 48 hpi; Lytic 36 hpi-Lytic 24 hpi; Lytic 48 hpi-Lytic 24 hpi
Glutamate	26.966	4.102e-09	8.387	1.3394e-08	Lytic 48 hpi-Latent 24 hpi; Lytic 48 hpi-Latent 36 hpi; Lytic 24 hpi-Latent 48 hpi; Lytic 48 hpi-Latent 48 hpi; Lytic 36 hpi-Lytic 24 hpi; Lytic 48 hpi-Lytic 24 hpi; Lytic 48 hpi-Lytic 36 hpi
GMP	26.474	4.9287e-09	8.3073	1.5772e-08	Latent 36 hpi-Latent 24 hpi; Latent 48 hpi-Latent 24 hpi; Lytic 36 hpi-Latent 24 hpi; Lytic 48 hpi-Latent 24 hpi; Latent 48 hpi-Latent 36 hpi; Lytic 24 hpi-Latent 36 hpi; Lytic 36 hpi-Latent 48 hpi; Lytic 48 hpi-Latent 48 hpi; Lytic 36 hpi-Lytic 24 hpi; Lytic 48 hpi-Lytic 24 hpi
3-phospho-serine	25.371	7.5142e-09	8.1241	2.3574e-08	Lytic 36 hpi-Latent 24 hpi; Lytic 48 hpi-Latent 24 hpi; Latent 48 hpi-Latent 36 hpi; Lytic 36 hpi-Latent 36 hpi; Lytic 48 hpi-Latent 36 hpi; Lytic 24 hpi-Latent 48 hpi; Lytic 36 hpi-Latent 48 hpi; Lytic 48 hpi-Latent 48 hpi; Lytic 36 hpi-Lytic 24 hpi; Lytic 48 hpi-Lytic 36 hpi
UMP	25.177	8.1044e-09	8.0913	2.4937e-08	Latent 36 hpi-Latent 24 hpi; Lytic 36 hpi-Latent 24 hpi; Lytic 48 hpi-Latent 24 hpi; Latent 48 hpi-Latent 36 hpi; Lytic 24 hpi-Latent 36 hpi; Lytic 36 hpi-Latent 48 hpi; Lytic 48 hpi-Latent 48 hpi; Lytic 36 hpi-Lytic 24 hpi; Lytic 48 hpi-Lytic 24 hpi
Cystathionine	24.483	1.0668e-08	7.9719	3.2205e-08	Latent 48 hpi-Latent 24 hpi; Lytic 48 hpi-Latent 24 hpi; Latent 48 hpi-Latent 36 hpi; Lytic 48 hpi-Latent 36 hpi; Lytic 24 hpi-Latent 48 hpi; Lytic 36 hpi-Latent 48 hpi; Lytic 48 hpi-Lytic 24 hpi; Lytic 48 hpi-Lytic 36 hpi
dTTP	23.864	1.371e-08	7.863	4.001e-08	Lytic 24 hpi-Latent 24 hpi; Lytic 36 hpi-Latent 24 hpi; Lytic 48 hpi-Latent 24 hpi; Lytic 24 hpi-Latent 36 hpi; Lytic 36 hpi-Latent 36 hpi; Lytic 48 hpi-Latent 36 hpi; Lytic 24 hpi-Latent 48 hpi; Lytic 36 hpi-Latent 48 hpi; Lytic 48 hpi-Latent 48 hpi
N-acetyl-glucosamine-1-phosphate	23.821	1.3951e-08	7.8554	4.001e-08	Lytic 36 hpi-Latent 24 hpi; Lytic 48 hpi-Latent 24 hpi; Lytic 36 hpi-Latent 36 hpi; Lytic 48 hpi-Latent 36 hpi; Lytic 24 hpi-Latent 48 hpi; Lytic 36 hpi-Latent 48 hpi; Lytic 48 hpi-Latent 48 hpi; Lytic 36 hpi-Lytic 24 hpi; Lytic 48 hpi-Lytic 24 hpi
7-methylguanosine	23.812	1.4003e-08	7.8538	4.001e-08	Latent 48 hpi-Latent 24 hpi; Lytic 36 hpi-Latent 24 hpi; Lytic 48 hpi-Latent 24 hpi; Latent 48 hpi-Latent 36 hpi; Lytic 36 hpi-Latent 36 hpi; Lytic 48 hpi-Latent 36 hpi; Lytic 24 hpi-Latent 48 hpi; Lytic 36 hpi-Latent 48 hpi; Lytic 48 hpi-Latent 48 hpi; Lytic 36 hpi-Lytic 24 hpi; Lytic 48 hpi-Lytic 24 hpi
Nicotinamide	23.255	1.7632e-08	7.7537	4.9494e-08	Latent 36 hpi-Latent 24 hpi; Latent 48 hpi-Latent 24 hpi; Lytic 24 hpi-Latent 24 hpi; Lytic 36 hpi-Latent 24 hpi; Lytic 48 hpi-Latent 24 hpi; Lytic 24 hpi-Latent 36 hpi; Lytic 24 hpi-Latent 48 hpi; Lytic 36 hpi-Lytic 24 hpi
Citrulline	22.98	1.9793e-08	7.7035	5.4602e-08	Lytic 48 hpi-Latent 24 hpi; Lytic 48 hpi-Latent 36 hpi; Lytic 48 hpi-Latent 48 hpi; Lytic 36 hpi-Lytic 24 hpi; Lytic 48 hpi-Lytic 24 hpi; Lytic 48 hpi-Lytic 36 hpi
CMP	22.722	2.2074e-08	7.6561	5.9863e-08	Latent 36 hpi-Latent 24 hpi; Lytic 36 hpi-Latent 24 hpi; Lytic 48 hpi-Latent 24 hpi; Latent 48 hpi-Latent 36 hpi; Lytic 24 hpi-Latent 36 hpi; Lytic 36 hpi-Latent 48 hpi; Lytic 48 hpi-Latent 48 hpi; Lytic 36 hpi-Lytic 24 hpi; Lytic 48 hpi-Lytic 24 hpi
Orotate	22.493	2.4343e-08	7.6136	6.4914e-08	Latent 48 hpi-Latent 24 hpi; Lytic 24 hpi-Latent 24 hpi; Latent 48 hpi-Latent 36 hpi; Lytic 24 hpi-Latent 36 hpi; Lytic 24 hpi-Latent 48 hpi; Lytic 36 hpi-Latent 48 hpi; Lytic 48 hpi-Latent 48 hpi; Lytic 36 hpi-Lytic 24 hpi; Lytic 48 hpi-Lytic 24 hpi
D-glyceraldehdye-3-phosphate	22.153	2.819e-08	7.5499	7.3942e-08	Latent 36 hpi-Latent 24 hpi; Lytic 36 hpi-Latent 24 hpi; Lytic 48 hpi-Latent 24 hpi; Latent 48 hpi-Latent 36 hpi; Lytic 48 hpi-Latent 36 hpi; Lytic 36 hpi-Latent 48 hpi; Lytic 48 hpi-Latent 48 hpi; Lytic 36 hpi-Lytic 24 hpi; Lytic 48 hpi-Lytic 24 hpi
Uridine	21.915	3.128e-08	7.5047	8.0722e-08	Lytic 24 hpi-Latent 24 hpi; Lytic 36 hpi-Latent 24 hpi; Lytic 48 hpi-Latent 24 hpi; Latent 48 hpi-Latent 36 hpi; Lytic 36 hpi-Latent 36 hpi; Lytic 24 hpi-Latent 48 hpi; Lytic 36 hpi-Latent 48 hpi; Lytic 48 hpi-Latent 48 hpi
Myo-inositol	21.456	3.8299e-08	7.4168	9.7267e-08	Latent 48 hpi-Latent 24 hpi; Lytic 24 hpi-Latent 24 hpi; Lytic 48 hpi-Latent 24 hpi; Latent 48 hpi-Latent 36 hpi; Lytic 24 hpi-Latent 48 hpi; Lytic 36 hpi-Latent 48 hpi; Lytic 48 hpi-Latent 48 hpi
Xanthosine	21.359	3.9998e-08	7.398	9.9995e-08	Latent 36 hpi-Latent 24 hpi; Latent 48 hpi-Latent 24 hpi; Lytic 24 hpi-Latent 24 hpi; Lytic 36 hpi-Latent 24 hpi; Lytic 48 hpi-Latent 24 hpi
GDP	20.279	6.547e-08	7.184	1.5991e-07	Latent 36 hpi-Latent 24 hpi; Latent 48 hpi-Latent 24 hpi; Lytic 36 hpi-Latent 24 hpi; Lytic 48 hpi-Latent 24 hpi; Lytic 24 hpi-Latent 36 hpi; Lytic 24 hpi-Latent 48 hpi; Lytic 48 hpi-Latent 48 hpi; Lytic 36 hpi-Lytic 24 hpi; Lytic 48 hpi-Lytic 24 hpi
dATP	20.263	6.5965e-08	7.1807	1.5991e-07	Latent 48 hpi-Latent 24 hpi; Lytic 36 hpi-Latent 24 hpi; Latent 48 hpi-Latent 36 hpi; Lytic 36 hpi-Latent 36 hpi; Lytic 24 hpi-Latent 48 hpi; Lytic 36 hpi-Latent 48 hpi; Lytic 48 hpi-Latent 48 hpi; Lytic 36 hpi-Lytic 24 hpi; Lytic 48 hpi-Lytic 36 hpi
L-arginino-succinate	20.045	7.3046e-08	7.1364	1.7444e-07	Lytic 24 hpi-Latent 24 hpi; Lytic 48 hpi-Latent 24 hpi; Lytic 24 hpi-Latent 36 hpi; Lytic 48 hpi-Latent 36 hpi; Lytic 24 hpi-Latent 48 hpi; Lytic 48 hpi-Latent 48 hpi; Lytic 36 hpi-Lytic 24 hpi; Lytic 48 hpi-Lytic 24 hpi; Lytic 48 hpi-Lytic 36 hpi
Pyroglutamic acid	19.745	8.4175e-08	7.0748	1.9806e-07	Latent 36 hpi-Latent 24 hpi; Lytic 36 hpi-Latent 24 hpi; Lytic 48 hpi-Latent 24 hpi; Lytic 24 hpi-Latent 36 hpi; Lytic 36 hpi-Latent 48 hpi; Lytic 48 hpi-Latent 48 hpi; Lytic 36 hpi-Lytic 24 hpi; Lytic 48 hpi-Lytic 24 hpi
Deoxyribose-phosphate	19.228	1.079e-07	6.967	2.5019e-07	Lytic 24 hpi-Latent 24 hpi; Lytic 36 hpi-Latent 24 hpi; Lytic 24 hpi-Latent 36 hpi; Lytic 36 hpi-Latent 36 hpi; Lytic 24 hpi-Latent 48 hpi; Lytic 36 hpi-Latent 48 hpi; Lytic 48 hpi-Lytic 24 hpi; Lytic 48 hpi-Lytic 36 hpi
Glucose-6-phosphate	19.054	1.1745e-07	6.9302	2.6845e-07	Latent 48 hpi-Latent 24 hpi; Lytic 24 hpi-Latent 24 hpi; Latent 48 hpi-Latent 36 hpi; Lytic 24 hpi-Latent 36 hpi; Lytic 48 hpi-Latent 36 hpi; Lytic 24 hpi-Latent 48 hpi; Lytic 36 hpi-Latent 48 hpi; Lytic 36 hpi-Lytic 24 hpi; Lytic 48 hpi-Lytic 24 hpi; Lytic 48 hpi-Lytic 36 hpi
Methionine sulfoxide	18.399	1.6242e-07	6.7893	3.6603e-07	Latent 36 hpi-Latent 24 hpi; Latent 48 hpi-Latent 24 hpi; Lytic 24 hpi-Latent 24 hpi; Lytic 36 hpi-Latent 36 hpi; Lytic 48 hpi-Latent 36 hpi; Lytic 36 hpi-Latent 48 hpi; Lytic 48 hpi-Latent 48 hpi; Lytic 36 hpi-Lytic 24 hpi; Lytic 48 hpi-Lytic 24 hpi
Cyclic-AMP	18.351	1.6643e-07	6.7788	3.6985e-07	Latent 36 hpi-Latent 24 hpi; Lytic 36 hpi-Latent 24 hpi; Lytic 48 hpi-Latent 24 hpi; Lytic 24 hpi-Latent 36 hpi; Lytic 36 hpi-Latent 36 hpi; Lytic 48 hpi-Latent 36 hpi; Lytic 24 hpi-Latent 48 hpi; Lytic 36 hpi-Latent 48 hpi; Lytic 48 hpi-Latent 48 hpi
S-adenosyl-L-methionine	18.001	1.9873e-07	6.7017	4.327e-07	Latent 36 hpi-Latent 24 hpi; Latent 48 hpi-Latent 24 hpi; Lytic 24 hpi-Latent 24 hpi; Lytic 36 hpi-Latent 24 hpi; Lytic 48 hpi-Latent 24 hpi; Latent 48 hpi-Latent 36 hpi; Lytic 24 hpi-Latent 36 hpi; Lytic 36 hpi-Lytic 24 hpi
Creatinine	17.987	2.0012e-07	6.6987	4.327e-07	Latent 48 hpi-Latent 24 hpi; Lytic 36 hpi-Latent 24 hpi; Lytic 48 hpi-Latent 24 hpi; Lytic 48 hpi-Latent 36 hpi; Lytic 24 hpi-Latent 48 hpi; Lytic 48 hpi-Latent 48 hpi; Lytic 36 hpi-Lytic 24 hpi; Lytic 48 hpi-Lytic 24 hpi; Lytic 48 hpi-Lytic 36 hpi
AMP	17.793	2.211e-07	6.6554	4.7168e-07	Latent 36 hpi-Latent 24 hpi; Latent 48 hpi-Latent 24 hpi; Lytic 24 hpi-Latent 24 hpi; Lytic 36 hpi-Latent 24 hpi; Lytic 48 hpi-Latent 24 hpi; Latent 48 hpi-Latent 36 hpi; Lytic 24 hpi-Latent 36 hpi; Lytic 48 hpi-Lytic 24 hpi
dTDP	17.702	2.3166e-07	6.6352	4.877e-07	Latent 36 hpi-Latent 24 hpi; Lytic 36 hpi-Latent 24 hpi; Lytic 24 hpi-Latent 36 hpi; Lytic 36 hpi-Latent 36 hpi; Lytic 48 hpi-Latent 36 hpi; Lytic 24 hpi-Latent 48 hpi; Lytic 36 hpi-Latent 48 hpi; Lytic 48 hpi-Lytic 24 hpi; Lytic 48 hpi-Lytic 36 hpi
Phenylalanine	17.398	2.7144e-07	6.5663	5.6403e-07	Latent 48 hpi-Latent 24 hpi; Lytic 36 hpi-Latent 24 hpi; Lytic 48 hpi-Latent 24 hpi; Latent 48 hpi-Latent 36 hpi; Lytic 36 hpi-Latent 36 hpi; Lytic 48 hpi-Latent 36 hpi; Lytic 24 hpi-Latent 48 hpi; Lytic 36 hpi-Lytic 24 hpi; Lytic 48 hpi-Lytic 24 hpi
Tryptophan	17.177	3.0491e-07	6.5158	6.2546e-07	Latent 48 hpi-Latent 24 hpi; Lytic 36 hpi-Latent 24 hpi; Lytic 48 hpi-Latent 24 hpi; Latent 48 hpi-Latent 36 hpi; Lytic 36 hpi-Latent 36 hpi; Lytic 48 hpi-Latent 36 hpi; Lytic 24 hpi-Latent 48 hpi; Lytic 36 hpi-Lytic 24 hpi; Lytic 48 hpi-Lytic 24 hpi
Tyrosine	16.696	3.9435e-07	6.4041	7.9868e-07	Lytic 36 hpi-Latent 24 hpi; Lytic 48 hpi-Latent 24 hpi; Latent 48 hpi-Latent 36 hpi; Lytic 36 hpi-Latent 36 hpi; Lytic 48 hpi-Latent 36 hpi; Lytic 48 hpi-Latent 48 hpi; Lytic 36 hpi-Lytic 24 hpi; Lytic 48 hpi-Lytic 24 hpi; Lytic 48 hpi-Lytic 36 hpi
Adenosine	15.544	7.47e-07	6.1267	1.494e-06	Latent 36 hpi-Latent 24 hpi; Latent 48 hpi-Latent 24 hpi; Lytic 24 hpi-Latent 24 hpi; Lytic 36 hpi-Latent 24 hpi; Lytic 48 hpi-Latent 24 hpi
NADP+	15.043	9.9663e-07	6.0015	1.9687e-06	Latent 36 hpi-Latent 24 hpi; Latent 48 hpi-Latent 24 hpi; Lytic 36 hpi-Latent 24 hpi; Lytic 48 hpi-Latent 24 hpi; Lytic 24 hpi-Latent 36 hpi; Lytic 24 hpi-Latent 48 hpi; Lytic 36 hpi-Lytic 24 hpi; Lytic 48 hpi-Lytic 24 hpi
a-ketoglutarate	14.36	1.4938e-06	5.8257	2.9147e-06	Lytic 24 hpi-Latent 24 hpi; Lytic 48 hpi-Latent 24 hpi; Lytic 24 hpi-Latent 36 hpi; Lytic 48 hpi-Latent 36 hpi; Lytic 24 hpi-Latent 48 hpi; Lytic 48 hpi-Latent 48 hpi; Lytic 36 hpi-Lytic 24 hpi; Lytic 48 hpi-Lytic 24 hpi
S-adenosyl-L-homocysteine_neg	14.247	1.6002e-06	5.7958	3.0847e-06	Latent 36 hpi-Latent 24 hpi; Latent 48 hpi-Latent 24 hpi; Lytic 24 hpi-Latent 24 hpi; Lytic 36 hpi-Latent 24 hpi; Lytic 48 hpi-Latent 24 hpi
N-acetyl-glutamate	13.926	1.9463e-06	5.7108	3.7072e-06	Latent 48 hpi-Latent 24 hpi; Lytic 48 hpi-Latent 24 hpi; Latent 48 hpi-Latent 36 hpi; Lytic 48 hpi-Latent 36 hpi; Lytic 24 hpi-Latent 48 hpi; Lytic 36 hpi-Latent 48 hpi; Lytic 48 hpi-Latent 48 hpi; Lytic 48 hpi-Lytic 36 hpi
Coenzyme A_neg	13.765	2.1504e-06	5.6675	4.0469e-06	Latent 48 hpi-Latent 24 hpi; Lytic 36 hpi-Latent 24 hpi; Lytic 48 hpi-Latent 24 hpi; Lytic 48 hpi-Latent 36 hpi; Lytic 48 hpi-Latent 48 hpi; Lytic 48 hpi-Lytic 24 hpi
Leucine	13.746	2.1752e-06	5.6625	4.0469e-06	Lytic 36 hpi-Latent 24 hpi; Lytic 48 hpi-Latent 24 hpi; Lytic 48 hpi-Latent 36 hpi; Lytic 48 hpi-Latent 48 hpi; Lytic 36 hpi-Lytic 24 hpi; Lytic 48 hpi-Lytic 24 hpi
Thiamine pyrophosphate	13.635	2.3323e-06	5.6322	4.2893e-06	Lytic 36 hpi-Latent 24 hpi; Lytic 48 hpi-Latent 24 hpi; Lytic 48 hpi-Latent 36 hpi; Lytic 24 hpi-Latent 48 hpi; Lytic 36 hpi-Latent 48 hpi; Lytic 48 hpi-Latent 48 hpi; Lytic 48 hpi-Lytic 24 hpi
IMP	13.419	2.6705e-06	5.5734	4.8555e-06	Latent 36 hpi-Latent 24 hpi; Lytic 24 hpi-Latent 36 hpi; Lytic 36 hpi-Latent 36 hpi; Lytic 48 hpi-Latent 36 hpi; Lytic 36 hpi-Latent 48 hpi; Lytic 48 hpi-Latent 48 hpi
Deoxyinosine	13.029	3.4272e-06	5.4651	6.1613e-06	Latent 36 hpi-Latent 24 hpi; Latent 48 hpi-Latent 24 hpi; Lytic 36 hpi-Latent 24 hpi; Lytic 48 hpi-Latent 24 hpi; Lytic 24 hpi-Latent 36 hpi; Lytic 24 hpi-Latent 48 hpi; Lytic 36 hpi-Lytic 24 hpi; Lytic 48 hpi-Lytic 36 hpi
Indole-3-carboxylic acid	12.639	4.4191e-06	5.3547	7.8562e-06	Lytic 24 hpi-Latent 24 hpi; Lytic 36 hpi-Latent 24 hpi; Lytic 48 hpi-Latent 24 hpi; Lytic 36 hpi-Latent 36 hpi; Lytic 48 hpi-Latent 36 hpi; Lytic 36 hpi-Latent 48 hpi; Lytic 48 hpi-Latent 48 hpi
Kynurenine	12.58	4.5953e-06	5.3377	8.0797e-06	Lytic 36 hpi-Latent 24 hpi; Lytic 48 hpi-Latent 24 hpi; Lytic 36 hpi-Latent 36 hpi; Lytic 48 hpi-Latent 36 hpi; Lytic 48 hpi-Latent 48 hpi; Lytic 48 hpi-Lytic 24 hpi
dUTP	12.216	5.8573e-06	5.2323	1.0187e-05	Latent 36 hpi-Latent 24 hpi; Lytic 36 hpi-Latent 24 hpi; Lytic 48 hpi-Latent 24 hpi; Latent 48 hpi-Latent 36 hpi; Lytic 24 hpi-Latent 48 hpi; Lytic 36 hpi-Latent 48 hpi; Lytic 48 hpi-Latent 48 hpi; Lytic 36 hpi-Lytic 24 hpi; Lytic 48 hpi-Lytic 36 hpi
Thiamine	12.124	6.2321e-06	5.2054	1.0722e-05	Latent 36 hpi-Latent 24 hpi; Latent 48 hpi-Latent 24 hpi; Lytic 36 hpi-Latent 24 hpi; Lytic 48 hpi-Latent 24 hpi; Lytic 24 hpi-Latent 36 hpi; Lytic 24 hpi-Latent 48 hpi; Lytic 36 hpi-Lytic 24 hpi; Lytic 48 hpi-Lytic 24 hpi
CDP-ethanolamine	11.586	9.0235e-06	5.0446	1.5359e-05	Latent 36 hpi-Latent 24 hpi; Lytic 48 hpi-Latent 24 hpi; Latent 48 hpi-Latent 36 hpi; Lytic 24 hpi-Latent 36 hpi; Lytic 48 hpi-Latent 36 hpi; Lytic 36 hpi-Latent 48 hpi; Lytic 48 hpi-Lytic 36 hpi
Arginine	11.235	1.1562e-05	4.937	1.9473e-05	Lytic 24 hpi-Latent 24 hpi; Lytic 36 hpi-Latent 24 hpi; Lytic 48 hpi-Latent 24 hpi; Lytic 36 hpi-Latent 36 hpi; Lytic 48 hpi-Latent 36 hpi; Lytic 36 hpi-Latent 48 hpi; Lytic 48 hpi-Latent 48 hpi
Methylnicotinamide	11.08	1.2916e-05	4.8889	2.1527e-05	Latent 48 hpi-Latent 24 hpi; Lytic 24 hpi-Latent 36 hpi; Lytic 36 hpi-Latent 36 hpi; Lytic 24 hpi-Latent 48 hpi; Lytic 36 hpi-Latent 48 hpi; Lytic 48 hpi-Lytic 24 hpi; Lytic 48 hpi-Lytic 36 hpi
UDP-D-glucose	10.877	1.4965e-05	4.8249	2.4647e-05	Lytic 24 hpi-Latent 24 hpi; Lytic 36 hpi-Latent 24 hpi; Lytic 48 hpi-Latent 24 hpi; Lytic 36 hpi-Latent 36 hpi; Lytic 48 hpi-Latent 36 hpi; Lytic 48 hpi-Latent 48 hpi
Hexose-phosphate	10.865	1.5096e-05	4.8211	2.4647e-05	Lytic 48 hpi-Latent 24 hpi; Lytic 48 hpi-Latent 36 hpi; Lytic 36 hpi-Latent 48 hpi; Lytic 48 hpi-Latent 48 hpi; Lytic 36 hpi-Lytic 24 hpi; Lytic 48 hpi-Lytic 24 hpi
Ng_Ng-dimethyl-L-arginine	10.779	1.6067e-05	4.7941	2.5934e-05	Latent 48 hpi-Latent 24 hpi; Lytic 36 hpi-Latent 24 hpi; Latent 48 hpi-Latent 36 hpi; Lytic 36 hpi-Latent 36 hpi; Lytic 24 hpi-Latent 48 hpi; Lytic 36 hpi-Latent 48 hpi; Lytic 48 hpi-Latent 48 hpi
Fructose-6-phosphate	10.767	1.6209e-05	4.7903	2.5934e-05	Lytic 48 hpi-Latent 24 hpi; Lytic 36 hpi-Latent 36 hpi; Lytic 48 hpi-Latent 36 hpi; Lytic 36 hpi-Latent 48 hpi; Lytic 48 hpi-Latent 48 hpi; Lytic 36 hpi-Lytic 24 hpi; Lytic 48 hpi-Lytic 24 hpi
Isoleucine	10.639	1.7819e-05	4.7491	2.8227e-05	Lytic 36 hpi-Latent 24 hpi; Lytic 48 hpi-Latent 24 hpi; Lytic 48 hpi-Latent 36 hpi; Lytic 24 hpi-Latent 48 hpi; Lytic 36 hpi-Lytic 24 hpi; Lytic 48 hpi-Lytic 24 hpi
Lysine	10.078	2.7155e-05	4.5661	4.2597e-05	Lytic 24 hpi-Latent 24 hpi; Lytic 36 hpi-Latent 24 hpi; Lytic 48 hpi-Latent 24 hpi; Lytic 36 hpi-Latent 36 hpi; Lytic 24 hpi-Latent 48 hpi; Lytic 36 hpi-Latent 48 hpi; Lytic 48 hpi-Latent 48 hpi
Glycolate	10.003	2.8758e-05	4.5412	4.4673e-05	Latent 36 hpi-Latent 24 hpi; Lytic 36 hpi-Latent 24 hpi; Lytic 48 hpi-Latent 24 hpi; Lytic 24 hpi-Latent 36 hpi; Lytic 48 hpi-Latent 48 hpi; Lytic 36 hpi-Lytic 24 hpi; Lytic 48 hpi-Lytic 24 hpi
CTP	9.8939	3.1272e-05	4.5049	4.811e-05	Latent 36 hpi-Latent 24 hpi; Lytic 24 hpi-Latent 24 hpi; Lytic 36 hpi-Latent 24 hpi; Lytic 48 hpi-Latent 24 hpi; Latent 48 hpi-Latent 36 hpi
Choline	9.8347	3.2738e-05	4.4849	4.9886e-05	Lytic 24 hpi-Latent 36 hpi; Lytic 36 hpi-Latent 36 hpi; Lytic 48 hpi-Latent 36 hpi; Lytic 24 hpi-Latent 48 hpi; Lytic 36 hpi-Latent 48 hpi; Lytic 48 hpi-Latent 48 hpi
GTP	9.4783	4.3296e-05	4.3636	6.5352e-05	Lytic 24 hpi-Latent 24 hpi; Latent 48 hpi-Latent 36 hpi; Lytic 24 hpi-Latent 48 hpi; Lytic 48 hpi-Lytic 24 hpi
dTMP	9.3226	4.9019e-05	4.3096	7.33e-05	Latent 36 hpi-Latent 24 hpi; Lytic 24 hpi-Latent 36 hpi; Lytic 36 hpi-Latent 36 hpi; Lytic 24 hpi-Latent 48 hpi; Lytic 36 hpi-Latent 48 hpi; Lytic 48 hpi-Lytic 24 hpi; Lytic 48 hpi-Lytic 36 hpi
Succinate	9.3062	4.9664e-05	4.304	7.3577e-05	Lytic 48 hpi-Latent 36 hpi; Lytic 36 hpi-Latent 48 hpi; Lytic 48 hpi-Latent 48 hpi; Lytic 48 hpi-Lytic 24 hpi
2-hydroxygluterate	8.1975	0.00012495	3.9033	0.00018342	Lytic 48 hpi-Latent 24 hpi; Lytic 48 hpi-Latent 36 hpi; Lytic 36 hpi-Latent 48 hpi; Lytic 48 hpi-Latent 48 hpi; Lytic 48 hpi-Lytic 24 hpi
Inosine	7.9516	0.0001548	3.8102	0.00022517	Lytic 36 hpi-Latent 24 hpi; Lytic 36 hpi-Latent 36 hpi; Lytic 24 hpi-Latent 48 hpi; Lytic 36 hpi-Latent 48 hpi; Lytic 48 hpi-Latent 48 hpi
dTMP_neg	7.7315	0.00018811	3.7256	0.00027114	Latent 36 hpi-Latent 24 hpi; Latent 48 hpi-Latent 36 hpi; Lytic 24 hpi-Latent 36 hpi; Lytic 36 hpi-Latent 36 hpi
dAMP	7.6894	0.00019533	3.7092	0.00027904	Latent 36 hpi-Latent 24 hpi; Lytic 24 hpi-Latent 36 hpi; Lytic 36 hpi-Latent 36 hpi; Lytic 36 hpi-Latent 48 hpi
Dimethylglycine	7.6651	0.00019963	3.6998	0.00028266	Latent 48 hpi-Latent 24 hpi; Lytic 24 hpi-Latent 36 hpi; Lytic 24 hpi-Latent 48 hpi; Lytic 36 hpi-Latent 48 hpi; Lytic 48 hpi-Latent 48 hpi
Imidazoleacetic acid	7.6464	0.000203	3.6925	0.00028491	Lytic 48 hpi-Latent 24 hpi; Lytic 48 hpi-Latent 36 hpi; Lytic 48 hpi-Latent 48 hpi; Lytic 48 hpi-Lytic 24 hpi; Lytic 48 hpi-Lytic 36 hpi
2-Hydroxy-2-methylbutanedioic acid	7.6242	0.00020708	3.6839	0.00028812	Lytic 36 hpi-Latent 36 hpi; Lytic 48 hpi-Latent 36 hpi; Lytic 36 hpi-Latent 48 hpi; Lytic 48 hpi-Latent 48 hpi; Lytic 48 hpi-Lytic 24 hpi
Xanthine	6.7211	0.00047929	3.3194	0.00066109	Lytic 24 hpi-Latent 36 hpi; Lytic 48 hpi-Latent 36 hpi; Lytic 24 hpi-Latent 48 hpi; Lytic 48 hpi-Latent 48 hpi
dCMP	6.4479	0.00062477	3.2043	0.00085438	Latent 36 hpi-Latent 24 hpi; Lytic 24 hpi-Latent 36 hpi; Lytic 36 hpi-Latent 36 hpi
S-adenosyl-L-methioninamine	6.3371	0.0006968	3.1569	0.00094011	Latent 36 hpi-Latent 24 hpi; Lytic 24 hpi-Latent 24 hpi; Lytic 36 hpi-Latent 24 hpi; Lytic 48 hpi-Latent 24 hpi
NADPH	6.3336	0.00069921	3.1554	0.00094011	Lytic 48 hpi-Latent 24 hpi; Lytic 48 hpi-Latent 36 hpi; Lytic 48 hpi-Latent 48 hpi; Lytic 48 hpi-Lytic 24 hpi
Riboflavin	6.2983	0.00072407	3.1402	0.00096115	Lytic 36 hpi-Latent 24 hpi; Lytic 36 hpi-Latent 36 hpi; Lytic 36 hpi-Latent 48 hpi; Lytic 36 hpi-Lytic 24 hpi
D-gluconate	6.2944	0.00072687	3.1385	0.00096115	Latent 36 hpi-Latent 24 hpi; Lytic 36 hpi-Latent 24 hpi
dGDP	6.231	0.00077421	3.1111	0.0010154	Latent 36 hpi-Latent 24 hpi; Lytic 24 hpi-Latent 24 hpi; Latent 48 hpi-Latent 36 hpi; Lytic 48 hpi-Latent 36 hpi; Lytic 24 hpi-Latent 48 hpi; Lytic 48 hpi-Lytic 24 hpi
UDP-N-acetyl-glucosamine	5.7007	0.001328	2.8768	0.0017275	Lytic 36 hpi-Latent 36 hpi; Lytic 24 hpi-Latent 48 hpi; Lytic 36 hpi-Latent 48 hpi
Ornithine	4.9538	0.0029544	2.5295	0.0038121	Lytic 36 hpi-Latent 24 hpi; Lytic 36 hpi-Latent 48 hpi
Urea	4.8304	0.0033873	2.4701	0.0043358	Latent 48 hpi-Latent 24 hpi; Lytic 48 hpi-Latent 24 hpi; Lytic 24 hpi-Latent 48 hpi; Lytic 48 hpi-Lytic 24 hpi
dCDP	4.8185	0.0034325	2.4644	0.0043588	Lytic 36 hpi-Latent 24 hpi; Lytic 36 hpi-Latent 36 hpi
N-acetyl-glucosamine	4.7179	0.0038415	2.4155	0.0048396	Latent 48 hpi-Latent 24 hpi; Lytic 36 hpi-Latent 24 hpi; Lytic 48 hpi-Latent 24 hpi
Lactate	4.5315	0.0047447	2.3238	0.0059309	Lytic 36 hpi-Latent 24 hpi; Lytic 24 hpi-Latent 36 hpi; Lytic 36 hpi-Lytic 24 hpi
Asparagine	4.4722	0.0050776	2.2943	0.0062978	Latent 36 hpi-Latent 24 hpi; Latent 48 hpi-Latent 24 hpi; Lytic 36 hpi-Latent 48 hpi
S-adenosyl-L-homoCysteine	4.2712	0.0064068	2.1934	0.0078853	Latent 36 hpi-Latent 24 hpi; Lytic 48 hpi-Latent 24 hpi
Kynurenic acid	4.2434	0.0066181	2.1793	0.0080831	Lytic 48 hpi-Lytic 36 hpi
UDP-D-glucuronate	4.1327	0.0075361	2.1229	0.0091347	Lytic 48 hpi-Latent 24 hpi
6-phospho-D-gluconate	4.0092	0.008724	2.0593	0.010495	Lytic 24 hpi-Latent 24 hpi; Lytic 24 hpi-Latent 36 hpi; Lytic 48 hpi-Lytic 24 hpi
Pyruvate	3.9363	0.0095175	2.0215	0.011364
Proline	3.854	0.010507	1.9785	0.012453	Lytic 24 hpi-Latent 36 hpi
ATP	3.8292	0.010826	1.9655	0.012737
Acetyl-CoA_neg	3.6002	0.014314	1.8442	0.016717	Lytic 48 hpi-Latent 24 hpi; Lytic 48 hpi-Latent 48 hpi
NAD+	3.5722	0.014816	1.8293	0.017178	Lytic 48 hpi-Latent 36 hpi; Lytic 48 hpi-Lytic 24 hpi
IDP	3.4804	0.016599	1.7799	0.019107
Hydroxyphenylpyruvate	3.4325	0.017619	1.754	0.020136	Lytic 48 hpi-Latent 24 hpi
Folate	3.2697	0.021612	1.6653	0.024524	Latent 48 hpi-Latent 24 hpi
Purine	3.1983	0.023657	1.626	0.026655	Latent 48 hpi-Latent 24 hpi; Latent 48 hpi-Latent 36 hpi
Flavone	3.1289	0.025838	1.5877	0.02891
