## Supplemental Table 3 for "Global Metabolomic Analysis of Lytic KSHV Infection: Induced Host Nucleotide Metabolism is Required for Infectious Virus Production"

Sample	Total cell #	Live cell #	Live cells (%)	Dead cells (#)	Dead cells (%)
DMSO	2.75E+06	2.73E+06	99%	2.00E+04	1%
DMSO	2.31E+06	2.30E+06	100%	1.00E+04	0%
85 nM MTX	8.39E+05	8.33E+05	99%	6.00E+03	1%
85 nM MTX	6.21E+05	6.10E+05	98%	1.10E+04	2%
100 nM MTX	7.25E+05	7.19E+05	99%	6.00E+03	1%
100 nM MTX	9.42E+05	9.32E+05	99%	1.00E+04	1%
125 nM MTX	9.48E+05	9.32E+05	98%	1.60E+04	2%
125 nM MTX	8.61E+05	8.39E+05	97%	2.20E+04	3%
150 nM MTX	9.21E+05	8.83E+05	96%	3.80E+04	4%
150 nM MTX	7.79E+05	7.52E+05	97%	2.70E+04	3%
250 nM MTX	5.83E+05	5.28E+05	91%	5.50E+04	9%
250 nM MTX	5.94E+05	5.45E+05	92%	4.90E+04	8%
